# Distinct RNA-RNA spatial interaction sub-networks of transcription factors in hepatic cells

**DOI:** 10.64898/2026.09.13.751294

**Authors:** Yuan Yang, Jun Xu, Hengdong He, Yuanling Tang, Xingyu Li, Yunhan Jing, Chen Wang, Yan Ding, Mingzhou Li, Qianzi Tang

**Affiliations:** State Key Laboratory of Swine and Poultry Breeding Industry, Key Laboratory of Livestock and Poultry Multi-omics, Ministry of Agriculture and Rural Affairs, and Farm Animal Genetic Resources Exploration and Innovation Key Laboratory of Sichuan Province, College of Animal Science and Technology, Sichuan Agricultural University, P. R. China

**Keywords:** RIC-seq, transcription factors, spatial interaction, genome architecture, RNA-RNA interactions

## Abstract

We applied the latest RIC-seq technology to study the RNA-RNA interactions in human liver HepG2 cells. Integrating ChIP-seq data with the RIC-seq data, we classified vari ous transcription factors (TFs) into two distinct clusters based on the interaction enrichment scores of the uaRNA (RNA transcribed in promoter regions) and eRNA (RNA tran scribed in enhancer regions) potentially transcribed by the TF binding sites. We went on to compare the genomic features and clinical significance across different clusters, by further integrating Hi-C, ATAC-seq, and clinical data from liver cancer patients. Our results showed that Cluster 1 exhibited low spatial interaction (RIC-seq derived RNA-RNA interactions between regulatory RNA elements) and high tissue specificity (high proportion of binding sites covered by shared peaks between two different cell lines for each histone modification marker), showed higher associations with the B compartments and nucleoli, contained less densely clustered TF binding sites, and is more correlated with clinical outcomes. In contrast, Cluster 2 has higher spatial interaction, is more likely to be found in the A compartments and nuclear speckles, contained more densely clustered TF binding sites, and is more prone to form loops. These findings suggested that these transcription factors might play critical roles in regulating gene expression and serve as potential biomarkers and therapeutic targets with significant implications for cancer prognosis and treatment. In summary, groups of TFs could occur as distinct sub-networks based on spatial proximity of non-coding RNAs transcribed by the TF binding sites. These sub-networks appear to be related to regulatory differences for the TF groups and may partially explain the chromosome compartments/domains.
