## Supplementary_Table1 for "Distinct RNA-RNA spatial interaction sub-networks of transcription factors in hepatic cells"

### Sheet: TF-QC
TF	Cistrome ID	% Reads uniquely mapped	PCR bottleneck coefficient (PBC)	Total peaks	Fold 10 peaks	Fold 20 peaks	FRiP	promoter peaks	exon peaks	intron peaks	intergenic peaks
ZNF792	100892	0.757	0.994	41525	1524	106	0.059	0.159981	0.118173	0.344635	0.377211
ELF3	101696	0.793	0.986	50134	5953	203	0.103	0.147063	0.0952172	0.355965	0.401755
CREB1	56047	0.759	0.968	59236	13222	1988	0.302	0.155608	0.0959863	0.356494	0.391912
BHLHE40	45807	0.808	0.994	40735	6319	1036	0.074	0.161407	0.0991322	0.339727	0.399734
ELF1	46254	0.782	0.991	45048	9289	1799	0.118	0.176053	0.102996	0.34456	0.376391
GABPA	56045	0.877	0.958	45000	10736	2650	0.281	0.163449	0.0854432	0.344801	0.406306
ZBTB26	101440	0.841	0.989	46571	2016	163	0.096	0.157972	0.124593	0.347189	0.370246
GABP	63156	0.873	0.963	15057	5998	2564	0.199	0.298587	0.146361	0.257798	0.297254
ATF1	56053	0.864	0.98	48298	10440	1513	0.17	0.170546	0.0779188	0.35717	0.394366
ZKSCAN8	101225	0.842	0.988	41154	883	51	0.069	0.146454	0.0902981	0.367743	0.395505
ZNF511	101032	0.826	0.989	23303	447	48	0.036	0.19491	0.131863	0.318634	0.354593
TBX3	101960	0.901	0.929	46378	749	82	0.037	0.124572	0.0830846	0.37444	0.417903
RERE	100440	0.823	0.991	16486	1354	78	0.031	0.157625	0.119468	0.355724	0.367183
TFE3	102527	0.811	0.99	35444	3170	175	0.06	0.160024	0.105531	0.347449	0.386995
TFAP4	62715	0.82	0.992	54790	10452	1165	0.131	0.145384	0.0951709	0.373817	0.385628
CREM	64798	0.837	0.991	40322	6377	321	0.099	0.161454	0.0709618	0.388157	0.379427
MYBL2	46241	0.737	0.991	64956	1382	8	0.095	0.130806	0.0815322	0.385153	0.402508
TCF12	46228	0.647	0.982	40482	703	5	0.042	0.135131	0.0962316	0.371828	0.39681
ATF2	103708	0.919	0.94	73228	35137	10522	0.196	0.0302955	0.0317637	0.362998	0.574943
ATF7	103755	0.9	0.975	26791	6428	1068	0.051	0.0626629	0.041322	0.356034	0.539981
MIXL1	102615	0.829	0.992	46865	3230	68	0.071	0.127045	0.0735322	0.3812	0.418223
ZNF652	100486	0.815	0.985	40448	5936	1094	0.112	0.119565	0.0681317	0.400069	0.412234
ZNF384	101475	0.804	0.99	26983	6188	1188	0.054	0.106472	0.0408619	0.409103	0.443564
FOSL2	46243	0.552	0.989	75818	14553	2770	0.153	0.115827	0.0779806	0.366756	0.439436
NFIA	100928	0.833	0.989	65182	8384	952	0.136	0.115477	0.0856203	0.387082	0.41182
NFIC	46240	0.664	0.989	55982	2568	17	0.086	0.136321	0.0828918	0.385015	0.395772
HNF1A	64546	0.812	0.991	21076	3662	293	0.053	0.155357	0.08229	0.373698	0.388655
THRB	101400	0.851	0.987	32522	2933	146	0.065	0.133681	0.0755171	0.384952	0.40585
TEAD3	100216	0.855	0.994	79296	7018	555	0.128	0.119056	0.0792401	0.388225	0.413479
NR2F1	100211	0.762	0.991	22300	4701	374	0.044	0.11235	0.078812	0.393022	0.415817
ZFP1	101651	0.772	0.991	21803	1313	120	0.035	0.160825	0.117655	0.345217	0.376303
MLX	101106	0.812	0.993	23144	1883	154	0.038	0.17362	0.117775	0.343764	0.364841
ZNF580	101063	0.837	0.99	52828	1509	71	0.099	0.154144	0.110322	0.353191	0.382342
SP5	100086	0.798	0.991	35055	5545	333	0.082	0.209579	0.0983091	0.343509	0.348602
RAD21	46252	0.778	0.966	98008	43321	20749	0.321	0.0800335	0.0731341	0.392256	0.454576
ZBTB2	74659	0.849	0.971	50618	33836	16457	0.301	0.0657043	0.0546545	0.386701	0.49294
CTCF	1380	0.835	0.962	95072	63332	34960	0.454	0.0570555	0.0609969	0.393466	0.488481
SREBF1	45793	0.674	0.982	12009	2214	320	0.049	0.369571	0.206544	0.20939	0.214495
SATB1	82642	0.818	0.912	15405	74	2	0.053	0.218093	0.223365	0.326001	0.232541
NRF1	64667	0.751	0.883	19872	9578	4305	0.474	0.3083	0.175976	0.251076	0.264648
MNT	100591	0.911	0.956	19292	1076	160	0.026	0.25119	0.183843	0.281134	0.283832
GABPB1	100658	0.832	0.97	49987	11793	2971	0.241	0.167376	0.108586	0.328066	0.395972
MXD4	101245	0.805	0.989	31876	2152	151	0.059	0.196672	0.168463	0.325265	0.3096
TGIF2	65056	0.855	0.996	39451	1457	73	0.06	0.164605	0.146123	0.355608	0.333664
SMAD4	74681	0.719	0.975	50499	4621	44	0.094	0.1741	0.153984	0.321928	0.349988
ZNF48	101391	0.725	0.987	64616	5623	121	0.21	0.121429	0.12973	0.370898	0.377942
KLF9	102643	0.828	0.99	14219	345	35	0.022	0.257699	0.169204	0.278088	0.295009
NFYC	102274	0.789	0.989	16519	5230	1628	0.078	0.308579	0.118684	0.22547	0.347266
ZKSCAN1	100782	0.819	0.996	13360	1687	231	0.022	0.137094	0.0751075	0.384963	0.402835
RFX5	45823	0.745	0.99	20097	2373	480	0.05	0.254238	0.124235	0.285736	0.335791
ZFP64	100479	0.796	0.994	14967	1665	218	0.029	0.200973	0.168006	0.316625	0.314396
NFATC3	74643	0.812	0.986	56993	56	3	0.058	0.108693	0.0952851	0.405772	0.390249
ZEB1	46245	0.771	0.988	55001	1806	32	0.097	0.146797	0.101668	0.368577	0.382958
USF1	46248	0.473	0.978	58288	14024	3538	0.16	0.133338	0.0737764	0.359056	0.43383
USF2	74655	0.858	0.977	25472	10027	3259	0.137	0.155136	0.0704481	0.345338	0.429079
ZNF24	100191	0.837	0.936	11757	686	203	0.021	0.195765	0.121312	0.316904	0.366019
NFE2L2	101472	0.81	0.993	14070	5042	1177	0.025	0.0471313	0.0317313	0.402693	0.518444
YY1	46226	0.592	0.947	40891	8696	1499	0.183	0.169542	0.168905	0.310631	0.350921
KLF6	101894	0.802	0.987	25137	835	110	0.044	0.210842	0.178285	0.291615	0.319259
ARID4B	100639	0.786	0.99	67808	9332	245	0.192	0.134475	0.10502	0.395356	0.365148
KLF16	100076	0.819	0.992	39920	887	86	0.055	0.17333	0.136995	0.3276	0.362075
FOXO3	74682	0.761	0.989	52160	3931	65	0.121	0.152947	0.145563	0.339775	0.361715
HBP1	64038	0.855	0.989	26902	1182	61	0.055	0.207491	0.164851	0.319406	0.308252
SIN3A	46236	0.501	0.989	41139	3494	89	0.1	0.179132	0.158171	0.362265	0.300432
REST	46253	0.706	0.976	35558	4192	1625	0.103	0.160284	0.145582	0.345881	0.348252
GATA4	63975	0.833	0.991	21344	2202	103	0.044	0.193141	0.183847	0.307025	0.315988
CEBPD	46230	0.718	0.943	30128	3579	161	0.058	0.203543	0.180801	0.306796	0.30886
TBP	45791	0.672	0.99	27170	4927	490	0.093	0.215674	0.179617	0.310147	0.294562
SRF	46223	0.745	0.976	24845	2325	381	0.035	0.211652	0.0963855	0.326514	0.365448
ZNF3	101783	0.868	0.993	16570	1053	111	0.024	0.149342	0.100916	0.370775	0.378967
NR2F2	46249	0.812	0.99	65176	5651	338	0.125	0.125271	0.0905666	0.383916	0.400246
SP1	46234	0.666	0.992	58232	14146	769	0.132	0.147195	0.0609552	0.396665	0.395184
MXI1	45810	0.802	0.996	47656	5090	122	0.085	0.170624	0.118811	0.358794	0.351771
MAX	46244	0.838	0.991	87430	10349	255	0.231	0.113805	0.0961519	0.376205	0.413838
MYC	45827	0.741	0.989	28757	2933	74	0.063	0.215883	0.147595	0.332334	0.304189
THAP11	100756	0.788	0.947	50505	8543	1233	0.292	0.159587	0.0973005	0.349742	0.39337
ZHX2	100886	0.846	0.991	16035	2048	230	0.034	0.282349	0.180025	0.257663	0.279962
HEY1	7341	0.684	0.979	36898	11639	1050	0.262	0.175574	0.205475	0.309978	0.308973
RCOR1	45798	0.802	0.996	28316	658	41	0.029	0.192018	0.133094	0.318466	0.356422
ETV4	64317	0.782	0.99	30599	5998	262	0.085	0.184844	0.132134	0.324789	0.358233
KLF10	74686	0.768	0.98	12890	3936	1488	0.104	0.336951	0.151804	0.248399	0.262846
MAZ	45788	0.813	0.979	25626	2535	58	0.04	0.279799	0.138742	0.29071	0.290749
ZBTB7A	46224	0.626	0.953	32752	2145	45	0.05	0.20251	0.11258	0.364402	0.320508
GATAD2A	102646	0.834	0.992	82764	9401	79	0.174	0.112698	0.0677736	0.400712	0.418817
NFIL3	102026	0.781	0.987	68866	16555	2467	0.184	0.112203	0.0648415	0.408538	0.414418
FOXA3	102286	0.814	0.993	70069	13248	1151	0.129	0.113531	0.0765313	0.389367	0.420571
PPARG	101424	0.784	0.99	39871	3465	211	0.07	0.135032	0.0855864	0.384497	0.394884
RCOR2	101240	0.841	0.992	35075	1048	24	0.062	0.12748	0.0656127	0.404226	0.402682
TEAD4	46238	0.771	0.99	46704	5144	253	0.079	0.111335	0.053029	0.413699	0.421937
ARID3A	45806	0.826	0.996	52059	6006	90	0.075	0.105999	0.0538859	0.408797	0.431318
SOX5	102620	0.816	0.986	73097	14217	1024	0.181	0.115784	0.072512	0.390225	0.42148
ZNF644	102279	0.799	0.993	41495	3757	111	0.059	0.0859133	0.0575416	0.391592	0.464953
SMC3	45816	0.763	0.995	51779	18681	2492	0.085	0.0696313	0.045303	0.401136	0.48393
HLF	63808	0.837	0.993	103146	23171	3782	0.133	0.0457969	0.034372	0.441095	0.478736
CEBPG	101550	0.808	0.991	63409	14138	2402	0.128	0.105192	0.0651899	0.40246	0.427157
CEBPB	45814	0.772	0.992	126590	38811	7242	0.184	0.041221	0.031181	0.416715	0.510883
HNF4G	46239	0.764	0.986	49375	8005	250	0.074	0.119499	0.0803223	0.403662	0.396517
JUN	45830	0.666	0.995	36460	6658	470	0.041	0.0437407	0.0295463	0.418692	0.508021
JUND	45828	0.712	0.994	99167	25452	3901	0.134	0.0496457	0.0363725	0.402382	0.5116
MAFF	45801	0.61	0.992	107976	35139	9732	0.174	0.0427109	0.0332371	0.405489	0.518563
MAFK	45815	0.769	0.989	148263	48700	14258	0.214	0.0352478	0.0312608	0.403126	0.530365
BCL6	101899	0.785	0.991	56956	7219	653	0.119	0.125211	0.0899444	0.386861	0.397983
HOMEZ	101113	0.846	0.989	47497	5586	122	0.095	0.12756	0.0711408	0.412355	0.388944
RXRB	101016	0.815	0.988	74278	8271	257	0.142	0.118863	0.0759198	0.387368	0.417849
RXRA	46242	0.55	0.99	64854	10095	574	0.11	0.11756	0.0684889	0.395272	0.418679
TEAD1	100472	0.824	0.992	59543	9164	681	0.114	0.116846	0.0673342	0.390273	0.425547
NR2F6	101378	0.77	0.991	66652	13522	1211	0.16	0.123902	0.0837844	0.389104	0.403209
FOXA1	7323	0.74	0.97	108372	37839	10218	0.304	0.0734631	0.042698	0.441638	0.442201
FOXA2	103730	0.915	0.96	71503	20611	4600	0.176	0.0568638	0.031502	0.434706	0.476928
CEBPA	101422	0.792	0.985	107484	29392	5778	0.243	0.077111	0.0467178	0.417542	0.458629
HNF4A	1447	0.815	0.962	48110	19797	5091	0.2	0.100519	0.0639912	0.414182	0.421308
SOX13	102309	0.778	0.986	88356	23563	3218	0.268	0.105549	0.0702828	0.401519	0.422649
RARA	100475	0.755	0.986	67259	15170	1721	0.179	0.113279	0.0824552	0.391632	0.412634
TCF7	63592	0.828	0.992	26033	7262	1232	0.084	0.100625	0.0646132	0.403968	0.430794
SMC1A	71876	0.882	0.992	50787	26913	7059	0.125	0.0582733	0.0457227	0.397	0.499003

### Sheet: Ric-seq_self-data QC
		HepG2-R2_1.fq	HepG2-R2_2.fq
Map hg38.gtf	Number of input reads	46193100	45481271
	Average input read length	126	125
	Uniquely mapped reads number	37449376	36749271
	Uniquely mapped reads %	0.8107	0.808
	Mismatch rate per base, %	0.0034	0.0052
	Number of reads mapped to multiple loci	6279325	6206300
	% of reads mapped to multiple loci	0.1359	0.1365
	Number of reads unmapped: too short	2093868	2189453
	% of reads unmapped: too short	0.0453	0.0481
	Number of chimeric reads	504262	523015
	% of chimeric reads	0.0109	0.0115
Map PEI.gtf	Number of input reads	46193100	45481271
	Average input read length	126	125
	Uniquely mapped reads number	37426443	36726325
	Uniquely mapped reads %	0.8102	0.8075
	Mismatch rate per base, %	0.0034	0.0052
	Number of reads mapped to multiple loci	6286654	6213956
	% of reads mapped to multiple loci	0.1361	0.1366
	Number of reads unmapped: too short	21097.9	2205107
	% of reads unmapped: too short	0.0457	0.0485
	Number of chimeric reads	5091.39	527678
	% of chimeric reads	0.011	0.0116
Map pre_mRNA.gtf	Number of input reads	46193100	45481271
	Average input read length	126	125
	Uniquely mapped reads number	37426443	36726325
	Uniquely mapped reads %	0.8102	0.8075
	Mismatch rate per base, %	0.0034	0.0052
	Number of reads mapped to multiple loci	6286654	6213956
	% of reads mapped to multiple loci	0.1361	0.1366
	Number of reads unmapped: too short	2109794	2205107
	% of reads unmapped: too short	0.0457	0.0485
	Number of chimeric reads	509139	527678
	% of chimeric reads	0.011	0.0116

### Sheet: public_rep1 QC
		HepG2-rep1_1.fq	HepG2-rep1_2.fq
Map hg38.gtf	Number of input reads	401673708	396963421
	Average input read length	142	142
	Uniquely mapped reads number	350735723	339387747
	Uniquely mapped reads %	0.8732	0.855
	Mismatch rate per base, %	0.0044	0.0064
	Number of reads mapped to multiple loci	29356909	25947850
	% of reads mapped to multiple loci	0.0731	0.0654
	Number of reads unmapped: too short	21229744	31284439
	% of reads unmapped: too short	0.0529	0.0788
	Number of chimeric reads	4303673	3804908
	% of chimeric reads	0.0107	0.0096
Map PEI.gtf	Number of input reads	401673708	396963421
	Average input read length	142	142
	Uniquely mapped reads number	349441158	337982490
	Uniquely mapped reads %	0.87	0.8514
	Mismatch rate per base, %	0.0044	0.0065
	Number of reads mapped to multiple loci	30490028	27134427
	% of reads mapped to multiple loci	0.0759	0.0684
	Number of reads unmapped: too short	21398129	31510069
	% of reads unmapped: too short	0.0533	0.0794
	Number of chimeric reads	4443356	3950804
	% of chimeric reads	0.0111	0.01
Map pre_mRNA.gtf	Number of input reads	401673708	396963421
	Average input read length	142	142
	Uniquely mapped reads number	349441158	337982490
	Uniquely mapped reads %	0.87	0.8514
	Mismatch rate per base, %	0.0044	0.0065
	Number of reads mapped to multiple loci	30490028	27134427
	% of reads mapped to multiple loci	0.0759	0.0684
	Number of reads unmapped: too short	21398129	31510069
	% of reads unmapped: too short	0.0533	0.0794
	Number of chimeric reads	4443356	3950804
	% of chimeric reads	0.0111	0.01

### Sheet: public_rep2 QC
		HepG2-rep2_1.fq	HepG2-rep2_2.fq
Map hg38.gtf	Number of input reads	351253285	347090310
	Average input read length	142	143
	Uniquely mapped reads number	305109923	295197593
	Uniquely mapped reads %	0.8686	0.8505
	Mismatch rate per base, %	0.0045	0.0062
	Number of reads mapped to multiple loci	27521243	24592046
	% of reads mapped to multiple loci	0.0784	0.0709
	Number of reads unmapped: too short	18311732	26992709
	% of reads unmapped: too short	0.0521	0.0778
	Number of chimeric reads	3699440	3296319
	% of chimeric reads	0.0105	0.0095
Map PEI.gtf	Number of input reads	351253285	347090310
	Average input read length	142	143
	Uniquely mapped reads number	303976954	293976404
	Uniquely mapped reads %	0.8654	0.847
	Mismatch rate per base, %	0.0045	0.0062
	Number of reads mapped to multiple loci	28513063	25630702
	% of reads mapped to multiple loci	0.0812	0.0738
	Number of reads unmapped: too short	18458623	27181319
	% of reads unmapped: too short	0.0526	0.0783
	Number of chimeric reads	3822655	3419375
	% of chimeric reads	0.0109	0.0099
Map pre_mRNA.gtf	Number of input reads	351253285	347090310
	Average input read length	142	143
	Uniquely mapped reads number	303976954	293976404
	Uniquely mapped reads %	0.8654	0.847
	Mismatch rate per base, %	0.0045	0.0062
	Number of reads mapped to multiple loci	28513063	25630702
	% of reads mapped to multiple loci	0.0812	0.0738
	Number of reads unmapped: too short	18458623	27181319
	% of reads unmapped: too short	0.0526	0.0783
	Number of chimeric reads	3822655	3419375
	% of chimeric reads	0.0109	0.0099
