## Supplementary_Table3 for "Distinct RNA-RNA spatial interaction sub-networks of transcription factors in hepatic cells"

### Sheet: MAFF_BETA
Gene	HR	CI_lower_95	CI_upper_95	P_value	FDR
IGF1	0.7803	0.5528	1.101	0.158
ABCC2	0.8981	0.6342	1.272	0.545
VIM	1.09555	0.7759	1.547	0.604
CP	1.1474	0.8119	1.621	0.436
STYK1	1.1514	0.8159	1.625	0.422
VMP1	1.4644	1.033	2.077	0.0323
PMS1	1.2615	0.8896	1.789	0.192
TBC1D22B	1.4838	1.05	2.097	0.0254
DNAJA2	0.93975	0.664	1.33	0.726
OSBPL3	1.2915	0.9141	1.825	0.147
IGF2BP2	1.08851	0.7699	1.539	0.631
RAB10	1.9592	1.378	2.786	0.000181
AK6	1.1122	0.787	1.572	0.547
FTL	1.1291	0.7998	1.594	0.49
SNX5	1.5967	1.127	2.262	0.00849
SLC7A8	1.7208	1.204	2.46	0.0029
MAP3K1	1.5975	1.123	2.272	0.00915
SERPIND1	0.6826	0.4818	0.967	0.0317
SRP54	1.2866	0.9111	1.817	0.152
RNF24	1.5424	1.09	2.183	0.0145
ZNF516	1.3018	0.9193	1.844	0.137
NDFIP2	0.9786	0.6927	1.383	0.903
TOX3	1.04933	0.7426	1.483	0.785
CADM4	0.997967	0.7064	1.41	0.991
SMC3	1.1722	0.8294	1.657	0.368
MANBA	1.3752	0.973	1.944	0.0711
TMEM14C	1.4858	1.048	2.106	0.0262
FBXO9	0.6902	0.4862	0.9798	0.038
PRPH2	1.0752	0.762	1.517	0.68
ARRDC3	1.7144	1.198	2.453	0.00319
KDM3A	1.296	0.9172	1.831	0.142
OBSL1	0.6807	0.481	0.9635	0.03
ZNFX1	1.06881	0.7572	1.509	0.705
NQO2	1.2895	0.913	1.821	0.149
MGME1	1.7696	1.243	2.52	0.00155
ORMDL1	1.1843	0.8392	1.671	0.336
GSE1	1.1465	0.8113	1.62	0.438
NDFIP1	0.7595	0.5377	1.073	0.118
TRIM5	1.2842	0.9094	1.814	0.155
LARGE1	1.0378	0.7332	1.469	0.834
BCO1	1.1777	0.8345	1.662	0.352
SCRN1	1.6616	1.17	2.36	0.00456
SLC2A8	0.997888	0.7062	1.41	0.99
TMEM14B	1.4107	0.9963	1.998	0.0525
MDC1	1.3003	0.9202	1.837	0.137
RTCA	1.226	0.8686	1.73	0.247
CENPE	1.535	1.084	2.173	0.0157
PTRH2	1.3462	0.9531	1.901	0.0915
GAREM1	1.2947	0.9153	1.831	0.144
SPOPL	1.2068	0.8539	1.705	0.287
FAM50B	1.3043	0.9202	1.849	0.136
CCT6A	1.3794	0.976	1.95	0.0684
PSPH	1.5285	1.08	2.164	0.0168
CCDC81	1.441	1.018	2.04	0.0394
RAD17	1.2312	0.8694	1.744	0.241
TXNDC11	1.03425	0.733	1.459	0.848
GBP5	0.91343	0.6473	1.289	0.606
VPS37A	1.183	0.8381	1.67	0.339
ZNF19	0.981	0.694	1.387	0.913
RSPRY1	1.1135	0.7887	1.572	0.541
CTLA4	1.1936	0.8455	1.685	0.314
CMBL	0.8844	0.6265	1.248	0.485
ZNF367	1.5705	1.109	2.225	0.0111
PRPF18	1.1671	0.8265	1.648	0.38
ZNF3	1.3159	0.9297	1.863	0.121
COPS6	1.2354	0.8744	1.745	0.231
SERPINA6	0.6829	0.4831	0.9652	0.0307
FOXN2	1.1648	0.8238	1.647	0.388
GSTA4	0.8748	0.6192	1.236	0.448
KCNMB3	1.5387	1.086	2.179	0.0152
TMEM217	0.6618	0.4668	0.9383	0.0205
PSME3IP1	1.2904	0.9138	1.822	0.148
CHID1	1.2189	0.8612	1.725	0.264
ENPP7	0.97701	0.692	1.379	0.895
AP2A2	1.6341	1.153	2.316	0.0058
PCYT2	0.6751	0.4757	0.9579	0.0278
SIRT7	1.2164	0.8618	1.717	0.265
ZNF79	1.0578	0.7494	1.493	0.749
TUBB	1.4703	1.039	2.08	0.0294
MAFG	1.7534	1.237	2.486	0.00161
TAT	0.7142	0.5055	1.009	0.0564
CNOT7	1.2327	0.8734	1.74	0.234
PBX2	1.07694	0.7623	1.521	0.674
RNF5	0.94538	0.6699	1.334	0.749
AGPAT1	1.3642	0.9659	1.927	0.0779
GPSM3	1.09755	0.7751	1.554	0.6
RNF212B	0.8441	0.5973	1.193	0.337
H2AJ	1.2167	0.8599	1.722	0.268
TAF9	1.3185	0.9335	1.862	0.117
DUSP14	1.3934	0.9845	1.972	0.0613
